# Cannabis THC:CBD Composition Affects Oligodendrocyte Progenitor Cell Characteristics Following Acute Cannabis Vapor Inhalation in Adult Male and Female Mice

**DOI:** 10.64898/2026.09.18.752658

**Authors:** Colin J. Murray, Hayley H. A. Thorpe, Hakan Kayir, Emiko Osborne, Sean W. Foster, Sophia Loewen, Mika Rogers, Haley A. Vecchiarelli, Jibran Y. Khokhar, Marie-Ève Tremblay

## Abstract

Cannabis is one of the most widely consumed substances in the world. Consumers seek out cannabis cultivars with varying levels of phytocannabinoids, primarily delta-9-tetrahydrocannabinol (THC) and cannabidiol (CBD). The effects of THC, CBD or the combination of THC:CBD have distinct outcomes on cognitive processes, cellular functions, and phytocannabinoid pharmacokinetics. The majority of research on cannabis effects on the brain has focussed on neurons, and few studies have investigated the impact of different cannabis cultivars on glia. In particular, the impact of varying levels of THC:CBD on oligodendrocyte lineage cells, which play numerous support roles in the brain essential to proper neuronal communication, is relatively unknown. This study set out to examine the acute impact of different cultivars of vaporized cannabis on oligodendrocyte lineage cells in the forceps minor of adult male and female mice. Mice were exposed to vapor from cannabis flower high in THC, high in CBD or balanced in THC:CBD over 15 minutes, and brains were fixed 30 minutes post-cannabis onset. Using immunofluorescence microscopy, we observed significant changes to oligodendrocyte progenitor cell (OPC) morphology in mice exposed to balanced cannabis, and, using correlative light and electron microscopy, we observed alterations to OPC mitochondria. The alterations observed (i.e., enlarged soma and nucleus volume, reduced density and increased area of mitochondria in the soma) in OPCs due to balanced cannabis are reminiscent of the very early changes seen during OPC differentiation. This study highlights the differing effects of cannabis cultivars on OPCs and the rapidity of the OPC response to inhaled phytocannabinoids.

**Main Points:**

- Cannabis cultivars have sex-dependent effects
- OPCs respond to vaporized cannabis within 30 minutes
- Balanced cannabis effects OPC soma size and mitochondria in male mice, reminiscent of the early changes during OPC differentiation
