## Supplementary File 2 for "Cannabis THC:CBD Composition Affects Oligodendrocyte Progenitor Cell Characteristics Following Acute Cannabis Vapor Inhalation in Adult Male and Female Mice"

### Sheet: Sheet1
	Cell Compartment	Measure	PC Number (Selected)	1	2	3	4	5	6	7	8
	Total	PC Loadings	Soma Volume	-0.406864	0.660417	-0.378947	0.275108	-0.0950239	0.228012	-0.154703	0.0276436
			Nucleus Volume	-0.392113	0.40612	-0.230553	0.0664128	-0.276685	0.0176154	-0.399721	-0.182295
			Soma Oblate Ellipticity	-0.0745665	0.0396582	-0.504949	-0.640811	-0.330718	0.254927	0.196511	0.159571
			Soma Prolate Ellipticity	0.0282142	-0.0311488	0.510284	0.638853	0.305871	-0.2381	-0.195155	-0.197417
			Soma Sphericity	-0.124394	-0.0219276	0.0741705	-0.588375	-0.117896	0.0175315	-0.278799	-0.382661
			Soma Surface Area	-0.354734	0.628761	-0.383596	0.443656	-0.0548442	0.208891	-0.0580109	0.142967
			Convex Hull Volume	-0.769223	0.197787	0.303134	-0.131282	-0.160753	-0.341367	0.0500022	0.0655577
			Convex Hull Surface Area	-0.76892	0.178688	0.358269	-0.077431	-0.170543	-0.212049	0.134096	0.0517543
			Convex Hull Oblate Ellipticity	-0.361621	0.185625	0.659766	-0.193123	0.0655598	0.499707	-0.140931	0.00247807
			Comvex Hull Prolate Ellipticity	0.333307	-0.177217	-0.672648	0.168469	-0.062556	-0.545897	0.0995501	0.00581759
			Convex Hull Sphericity	-0.0832558	0.127839	-0.220643	-0.251151	0.0451643	-0.590714	-0.370229	0.0696229
			Filament Tortuosity	0.0338538	0.168918	-0.134318	-0.0536386	-0.0530926	-0.0355318	-0.590795	-0.298906
			Total Sholl Intersections	-0.816388	-0.391583	-0.281803	0.0211893	0.263305	0.0972577	-0.00439933	-0.125715
			# of Primary Branches	-0.155854	0.486871	-0.249074	0.17038	0.317703	0.0845085	0.235265	0.155363
			# of Terminal Points	-0.631547	0.352706	0.153335	-0.145253	0.0961386	-0.235032	0.273389	0.0775242
			Filament Length	-0.770508	0.233197	0.232536	-0.161451	0.00627806	-0.368658	0.135065	0.0471384
			Sholl Critical Radius	-0.323959	-0.437103	-0.00160008	0.123405	-0.201257	0.0277318	-0.376953	0.544745
			Area under Curve (Sholl)	-0.830225	-0.447292	-0.24214	0.0664549	0.162387	0.100923	-0.0291619	-0.058931
			10 µm Sholl Intersections	-0.214707	0.146404	-0.346081	-0.249711	0.655518	0.0463566	0.152	-0.382265
			20 µm Sholl Intersections	-0.720961	-0.39838	-0.245832	-0.0500487	0.272596	0.0509001	-0.166751	0.159995
			30 µm Sholl Intersections	-0.709222	-0.462821	-0.0787317	0.170127	-0.0782903	0.11516	-0.00226652	-0.0488439
			40 µm Sholl Intersections	-0.446689	-0.278461	-0.0475586	0.369273	-0.405127	0.0777151	0.197597	-0.307546
			50 µm Sholl Intersections	-0.156588	-0.0639703	-0.0708463	0.194594	-0.518512	-0.0422895	0.291396	-0.390289
		Eigenvalue		5.67	2.618	2.511	1.961	1.563	1.522	1.344	1.136
		Proportion of Variance		0.2465	11.38%	10.92%	8.53%	6.80%	6.62%	5.84%	4.94%
		Cumulative Proportion of Variance		24.65%	36.03%	46.95%	55.48%	62.27%	68.89%	74.73%	79.67%
		Normalized Proportion of Variance		0.309401	0.142839	0.137065	0.107067	0.0853521	0.0830928	0.0733024	0.0620058
	Soma		Soma Volume	-0.936454	0.217222	-0.0304294
			Soma Oblate Ellipticity	-0.341351	-0.870774	0.219969
			Soma Prolate Ellipticity	0.309128	0.865163	-0.277959
			Soma Sphericity	0.0042662	-0.469126	-0.826628
			Soma Surface Area	-0.888287	0.350891	0.239584
			Nucleus Volume	-0.706744	0.0673142	-0.493618
		Eigenvalue		2.378	1.902	1.111
		Proportion of Variance		39.63%	31.69%	18.52%
		Cumulative Proportion of Variance		39.63%	71.32%	89.84%
		Normalized Proportion of Variance		0.441118	0.352738	0.206144
	Branching		Filament Tortuosity	0.0718389	-0.0174709	0.16346	-0.150849	0.953634
			# of Primary Branches	-0.0844818	-0.577721	-0.11735	-0.0201556	-0.163397
			# of Terminal Points	-0.478225	-0.5832	-0.47783	0.290727	0.0928684
			Filament Length	-0.595098	-0.445526	-0.432529	0.304744	0.191318
			Sholl Critical Radius	-0.425646	0.509227	0.0974884	0.545736	0.0636669
			Area under Curve (Sholl)	-0.971586	0.085481	0.17965	-0.0967004	-0.0279778
			10 µm Sholl Intersections	-0.247693	-0.642977	0.449036	-0.445743	-0.0609634
			20 µm Sholl Intersections	-0.853987	0.0209775	0.34279	0.130404	0.0106592
			30 µm Sholl Intersections	-0.8236	0.285236	-0.0261094	-0.0488224	-0.0389407
			40 µm Sholl Intersections	-0.511293	0.366713	-0.444318	-0.36117	-0.0337124
			50 µm Sholl Intersections	-0.163304	0.248455	-0.57094	-0.510521	0.0591097
			Total Sholl Intersections	-0.952877	-0.0313396	0.240828	-0.168511	-0.0317108
		Eigenvalue		4.385	1.832	1.399	1.145	0.9972
		Proportion of Variance		36.54%	15.26%	11.66%	9.54%	8.31%
		Cumulative Proportion of Variance		36.54%	51.81%	63.47%	73.01%	81.32%
		Normalized Proportion of Variance		0.449336	0.187654	0.143384	0.117314	0.102189
	Convex Hull		Convex Hull Volume	-0.792957	0.588293
			Convex Hull Surface Area	-0.83102	0.452091
			Convex Hull Oblate Ellipticity	-0.826106	-0.452977
			Comvex Hull Prolate Ellipticity	0.811071	0.515858
			Convex Hull Sphericity	0.0747426	0.663398
		Eigenvalue		2.665	1.462
		Proportion of Variance		53.30%	29.24%
		Cumulative Proportion of Variance		53.30%	82.54%
		Normalized Proportion of Variance		0.645748	0.354252
