## Supplementary File 3 for "Cannabis THC:CBD Composition Affects Oligodendrocyte Progenitor Cell Characteristics Following Acute Cannabis Vapor Inhalation in Adult Male and Female Mice"

### Sheet: Figure 1
	Statistics for Figure 1: Plasma levels of THC, 11-OH-THC, and CBD from adult male and female mice acutely exposed to vapor from different cultivars of cannabis and a control vapor air
B)	Plasma THC Levels : 2-way ANOVA							C)	Plasma 11-OH Levels : 2-way ANOVA							D)	Plasma CBD Levels : 2-way ANOVA
	Source of Variation	F (DFn, DFd)	p-value	Significance					Source of Variation	F (DFn, DFd)	p-value	Significance					Source of Variation	F (DFn, DFd)	p-value	Significance
	Interaction	F (3, 92) = 1.147	0.3343	ns					Interaction	F (3, 79) = 1.617	0.192	ns					Interaction	F (3, 83) = 7.951	0.0001	***
	Treatment	F (3, 92) = 28.87	<0.0001	****					Treatment	F (3, 79) = 43.44	<0.0001	****					Treatment	F (3, 83) = 32.51	<0.0001	****
	Sex	F (1, 92) = 0.001	0.9752	ns					Sex	F (1, 79) = 0.4384	0.5098	ns					Sex	F (1, 83) = 0.0679	0.7951	ns
	Multiple Comparisons	p-value (Tukey)	Significance	∆	lower 95% CI	Upper 95% CI			Multiple Comparisons	p-value (Tukey)	Significance	∆	lower 95% CI	Upper 95% CI			Multiple Comparisons	p-value (Tukey)	Significance	∆	lower 95% CI	Upper 95% CI
	CON vs THC	<0.0001	****	–68.84	–92.60	–45.08			CON vs THC	<0.0001	****	–7.715	–9.653	–5.778			CON male vs CON Female	0.9853	ns	0.2083	-22.26	22.67
	CON vs BAL	0.0098	**	–28.84	–52.36	–5.318			CON vs BAL	<0.0001	****	–3.748	–5.737	–1.759			THC Male vs THC Female	0.8177	ns	2.133	-16.21	20.47
	CON vs CBD	0.942	ns	–5.107	–28.74	18.53			CON vs CBD	0.5059	ns	–1.158	–3.334	1.019			BAL Male vs BAL Female	0.0037	**	23.83	7.942	39.71
	THC vs BAL	<0.0001	****	40	19.7	60.3			THC vs BAL	<0.0001	****	3.967	2.123	5.811			CBD Male vs CBD Female	0.0002	***	-30.97	-46.86	-15.09
	THC vs CBD	<0.0001	****	63.73	43.3	84.16			THC vs CBD	<0.0001	****	6.558	4.512	8.603			CON Male vs THC Male	0.9958	ns	-2.512	-31.41	26.39
	BAL vs CBD	0.0142	*	23.73	3.576	43.89			BAL vs CBD	0.0091	**	2.591	0.4963	4.685			CON Male vs BAL Male	0.0001	***	-47.09	-74.5	-19.67
	Select Effect Sizes	∆	lower 95% CI	Upper 95% CI					Select Effect Sizes	∆	lower 95% CI	Upper 95% CI					CON Male vs CBD Male	0.0041	**	-36.64	-64.06	-9.225
	CON male vs CON Female	0.5775	-27.93	29.09					CON male vs CON Female	1.332e-15	-2.226	2.226					THC Male vs BAL Male	<0.0001	****	-44.58	-68.75	-20.4
	THC Male vs THC Female	-12.83	-34.92	9.253					THC Male vs THC Female	-0.0569	-1.976	1.862					THC Male vs CBD Male	0.0021	**	-34.13	-58.31	-9.95
	BAL Male vs BAL Female	15.28	-6.224	36.78					BAL Male vs BAL Female	2.318	0.2822	4.354					BAL Male vs CBD Male	0.6136	ns	10.45	-11.94	32.83
	CBD Male vs CBD Female	-3.764	-25.54	18.01					CBD Male vs CBD Female	-0.8217	-3.26	1.617					CON Female vs THC Female	>0.9999	ns	-0.5875	-25.61	24.44
	CON Male vs THC Male	-62.14	-96.43	-27.85					CON Male vs THC Male	-7.687	-10.62	-4.751					CON Female vs BAL Female	0.0539	ns	-23.47	-47.21	0.2716
	CON Male vs BAL Male	-36.19	-70.48	-1.9					CON Male vs BAL Male	-4.907	-7.896	-1.919					CON Female vs CBD Female	<0.0001	****	-67.82	-91.56	-44.08
	CON Male vs CBD Male	-2.936	-37.23	31.35					CON Male vs CBD Male	-0.7467	-4.22	2.726					THC Female vs BAL Female	0.0266	*	-22.88	-43.82	-1.944
	THC Male vs BAL Male	25.95	-4.724	56.62					THC Male vs BAL Male	2.779	0.0949	5.464					THC Female vs CBD Female	<0.0001	****	-67.23	-88.17	-46.29
	THC Male vs CBD Male	59.2	28.53	89.87					THC Male vs CBD Male	6.94	3.724	10.16					BAL Female vs CBD Female	<0.0001	****	-44.35	-63.74	-24.96
	BAL Male vs CBD Male	33.25	2.584	63.92					BAL Male vs CBD Male	4.161	0.8967	7.424
	CON Female vs THC Female	-75.55	-108.4	-42.66					CON Female vs THC Female	-7.744	-10.27	-5.214
	CON Female vs BAL Female	-21.49	-53.7	10.72					CON Female vs BAL Female	-2.589	-5.215	0.0363
	CON Female vs CBD Female	-7.278	-39.81	25.25					CON Female vs CBD Female	-1.568	-4.194	1.057
	THC Female vs BAL Female	54.05	27.44	80.67					THC Female vs BAL Female	5.154	2.624	7.684
	THC Female vs CBD Female	68.27	41.27	95.27					THC Female vs CBD Female	6.175	3.645	8.705
	BAL Female vs CBD Female	14.21	-11.95	40.38					BAL Female vs CBD Female	1.021	-1.605	3.646

### Sheet: Figure 2
	Statistics for Figure 2: Density and distribution of oligodendrocyte lineage cells do not change in response to acute inhalation of vapor from different cannabis cultivars
Bi)	Total Oligodendrocyte Lineage Cells (Olig2+) Density : 2-way ANOVA							Bii)	Oligodendrocyte (Olig2+/CC1+) Density : 2-way ANOVA							Biii)	OPC (Olig2+/PDGFR⍺+) Density : 2-way ANOVA					E)	OPC (Olig2+/PDGFR⍺+) NND : 2-way ANOVA
	Source of Variation	F (DFn, DFd)	p-value	Significance					Source of Variation	F (DFn, DFd)	p-value	Significance					Source of Variation	F (DFn, DFd)	p-value	Significance			Source of Variation	F (DFn, DFd)	p-value	Significance
	Interaction	F (3, 29) = 0.8750	0.4654	ns					Interaction	F (3, 29) = 0.6229	0.6059	ns					Interaction	F (3, 29) = 0.4220	0.7386	ns			Interaction	F (3, 29) = 0.2909	0.8316	ns
	Treatment	F (3, 29) = 1.941	0.145	ns					Treatment	F (3, 29) = 0.8011	0.5034	ns					Treatment	F (3, 29) = 2.006	0.1351	ns			Treatment	F (3, 29) = 1.037	0.391	ns
	Sex	F (1, 29) = 11.29	0.0022	**					Sex	F (1, 29) = 5.793	0.0227	*					Sex	F (1, 29) = 9.539	0.0044	**			Sex	F (1, 29) = 3.193	0.0844	ns
Ci)	% Olig2+/PDGFR⍺–/CC1– cells : 2-way ANOVA							Cii)	% Olig2+/PDGFR⍺–/CC1+ cells : 2-way ANOVA							Ciii)	% Olig2+/PDGFR⍺+/CC1– cells : 2-way ANOVA					F)	OPC (Olig2+/PDGFR⍺+) Spacing Index : 2-way ANOVA
	Source of Variation	F (DFn, DFd)	p-value	Significance					Source of Variation	F (DFn, DFd)	p-value	Significance					Source of Variation	F (DFn, DFd)	p-value	Significance			Source of Variation	F (DFn, DFd)	p-value	Significance
	Interaction	F (3, 29) = 0.5660	0.6418	ns					Interaction	F (3, 29) = 0.1943	0.8994	ns					Interaction	F (3, 29) = 1.784	0.1723	ns			Interaction	F (3, 29) = 0.4076	0.7487	ns
	Treatment	F (3, 29) = 4.055	0.016	*					Treatment	F (3, 29) = 3.306	0.034	*					Treatment	F (3, 29) = 0.6149	0.6109	ns			Treatment	F (3, 29) = 0.4554	0.7155	ns
	Sex	F (1, 29) = 4.235	0.0487	*					Sex	F (1, 29) = 0.2512	0.62	ns					Sex	F (1, 29) = 37.41	<0.0001	****			Sex	F (1, 29) = 0.1001	0.754	ns
	Multiple Comparisons	p-value (Tukey)	Significance	∆	lower 95% CI	Upper 95% CI			Multiple Comparisons	p-value (Tukey)	Significance	∆	lower 95% CI	Upper 95% CI
	CON vs THC	0.9926	ns	-0.3085	–3.365	2.748			CON vs THC	0.9979	ns	0.2061	–2.935	3.347
	CON vs BAL	0.2055	ns	2.327	–0.8177	5.472			CON vs BAL	0.3257	ns	-2.055	–5.287	1.176
	CON vs CBD	0.5092	ns	-1.617	–4.762	1.528			CON vs CBD	0.5164	ns	1.647	–1.585	4.879
	THC vs BAL	0.1101	ns	2.636	–0.4206	5.692			THC vs BAL	0.2256	ns	-2.262	–5.402	0.8792
	THC vs CBD	0.6525	ns	-1.308	–4.365	1.748			THC vs CBD	0.601	ns	1.441	–1.7	4.582
	BAL vs CBD	0.0097	**	-3.944	–7.089	–0.799			BAL vs CBD	0.02	*	3.702	0.4707	6.934

### Sheet: Figure 3
Statistics for Figure 3: Acute inhalation of vapor from different cannabis cultivars does not alter OPC proliferation or density of OPC sister cells
																									Graph Not Shown in Figure 3
B)	% Ki67+/PDGFR⍺+ per PDGFR⍺+ cells : 2-way ANOVA					D)	OPC sister pairs : 2-way ANOVA					E)	% Total sister cells: Pearson's Chi-Sqaure with Rao-Scott Adjustment					F)	Non-sister cell Ki67+/PDGFR⍺+ density : 2-way ANOVA					NA	Ki67-/PDGFR⍺+ sister cell density : 2-way ANOVA					G)	Ki67+/PDGFR⍺+ sister singlet density : 2-way ANOVA					H)	Ki67+/PDGFR⍺+ sister doublet density : 2-way ANOVA
	Source of Variation	F (DFn, DFd)	p-value	Significance			Source of Variation	F (DFn, DFd)	p-value	Significance			F statistic (ndf, ddf)	p-value	Significance				Source of Variation	F (DFn, DFd)	p-value	Significance			Source of Variation	F (DFn, DFd)	p-value	Significance			Source of Variation	F (DFn, DFd)	p-value	Significance			Source of Variation	F (DFn, DFd)	p-value	Significance
	Interaction	F (3, 24) = 0.6079	0.6164	ns			Interaction	F (3, 24) = 0.3531	0.7873	ns			2.1612 (6.0701, 188.1741)	0.04784	*				Interaction	F (3, 24) = 1.257	0.3113	ns			Interaction	F (3, 24)=0.4483	0.7208	ns			Interaction	F (3, 24) = 1.114	0.363	ns			Interaction	F (3, 24) = 0.5556	0.6494	ns
	Treatment	F (3, 24) = 0.3184	0.812	ns			Treatment	F (3, 24) = 0.4417	0.7253	ns									Treatment	F (3, 24) = 0.9625	0.4265	ns			Treatment	F (3, 24)=0.2903	0.832	ns			Treatment	F (3, 24) = 0.2984	0.8262	ns			Treatment	F (3, 24) = 0.4921	0.6911	ns
	Sex	F (1, 24) = 1.279	0.2693	ns			Sex	F (1, 24) = 1.352	0.2564	ns			post-hoc pairwise comparisons	F(ndf,ddf)	p-value (Šidák)	Cramér's V			Sex	F (1, 24) = 2.265	0.1454	ns			Sex	F (1, 24)=3.894	0.0601	ns			Sex	F (1, 24) = 10.01	0.0042	**			Sex	F (1, 24) = 1.677	0.2076	ns
													CON female vs CON male	3.7846(1.347,9.429)	0.4165	0.1819
													CON male vs THC male	0.1927(1.2498,8.7487)	0.9999	0.0377
													CON male vs BAL male	4.1301(1.4504,10.1531)	0.3437	0.1953
													CON male vs CBD male	4.3576(1.1627,8.1391)	0.3799	0.1876
													CON female vs THC female	2.6367(1.19,8.3303)	0.6516	0.1299
													CON female vs BAL female	0.85305(1.2091,8.4636)	0.9731	0.0768
													CON female vs CBD female	1.1143(1.1671,8.17)	0.9419	0.091

### Sheet: Figure 4
	Staistics for Figure 4: Acute inhalation of vapor from the balanced cannabis cultivar alters OPC morphology
	Soma								Branching						Weighted Indices
B)	Volume : Linear mixed-effects model							Eii)	Area Under the Curve : Linear mixed-effects model					G)	Total Weighted Index : Linear mixed-effects model
	Source of Variation	χ2(df)	p-value	Significance					Source of Variation	χ2(df)	p-value	Significance			Source of Variation	χ2(df)	p-value	Significance
	Interaction	χ2(3)=2.9753	0.3954	ns					Interaction	χ2(3)=3.9799	0.2636	ns			Interaction	χ2(3)=3.7048	0.2952	ns
	Treatment	χ2(3)=6.418	0.0929	ns					Treatment	χ2(3)=6.2662	0.0994	ns			Treatment	χ2(3)=7.3865	0.0606	ns
	Sex	χ2(1)=0.4928	0.4827	ns					Sex	χ2(1)=0.0782	0.7797	ns			Sex	χ2(1)=0.0016	0.9678	ns
	Select Effect Sizes	∆	lower 95% CI	Upper 95% CI					Select Effect Sizes	∆	lower 95% CI	Upper 95% CI			Select Effect Sizes	Cohen's D	lower 95% CI	Upper 95% CI
	CON female vs CON male	10.17	-27.08	50.76					CON female vs CON male	-6.25	-56.8	48.85			CON female vs CON male	0.07	-0.4	0.53
	CON male vs THC male	-12.82	-53.66	24.91					CON male vs THC male	-12.58	-68.02	38.62			CON male vs THC male	0.24	-0.22	0.71
	CON male vs BAL male	-106.78	-145.96	-67.99					CON male vs BAL male	-39.42	-92.6	13.24			CON male vs BAL male	0.41	-0.05	0.88
	CON male vs CBD male	-34.49	-73.63	1.97					CON male vs CBD male	76.33	23.21	125.84			CON male vs CBD male	-0.3	-0.77	0.17
	CON female vs THC female	-22.45	-64.73	15.96					CON female vs THC female	1.08	-56.31	53.22			CON female vs THC female	0.12	-0.35	0.58
	CON female vs BAL female	-32.32	-72.15	8.93					CON female vs BAL female	-24.42	-78.48	31.57			CON female vs BAL female	0.23	-0.24	0.7
	CON female vs CBD female	-3.84	-43.14	35.32					CON female vs CBD female	1.17	-52.18	54.32			CON female vs CBD female	0.13	-0.33	0.6
C)	Surface Area : Linear mixed-effects model							F)	# of Sholl Intersections : Linear mixed-effects model					H)	Soma Weighted Index : Linear mixed-effects model
	Source of Variation	χ2(df)	p-value	Significance					Source of Variation	χ2(df)	p-value	Significance			Source of Variation	χ2(df)	p-value	Significance
	Interaction	χ2(3)=1.845	0.6052	ns					Interaction	χ2(3)=3.7048	0.2952	ns			Interaction	χ2(3)=2.2607	0.5201	ns
	Treatment	χ2(3)=4.3454	0.2265	ns					Treatment	χ2(3)=7.3865	0.0606	ns			Treatment	χ2(3)=9.6422	0.0219	*
	Sex	χ2(1)=0.2525	0.6154	ns					Sex	χ2(1)=0.0016	0.9678	ns			Sex	χ2(1)=1.8198	0.1773	ns
	Select Effect Sizes	∆	lower 95% CI	Upper 95% CI					Select Effect Sizes	∆	lower 95% CI	Upper 95% CI			Multiple Comparisons	p-value (Šidák)	Significance	d	lower 95% CI	Upper 95% CI
	CON female vs CON male	2.15	-19.81	26.09					CON female vs CON male	-1.52	-6.94	4.39			CON vs THC	0.3579	ns	0.33	0.019	0.64
	CON male vs THC male	-1.55	-25.63	20.7					CON male vs THC male	-1.12	-7.06	4.37			CON vs BAL	0.0292	*	0.53	0.21	0.85
	CON male vs BAL male	-44.42	-67.52	-21.54					CON male vs BAL male	-3.83	-9.54	1.81			CON vs CBD	0.8596	ns	0.19	–0.12	0.52
	CON male vs CBD male	-12.97	-36.05	8.54					CON male vs CBD male	8.32	2.62	13.62			THC vs BAL	0.8431	ns	0.2	–0.12	0.51
	CON female vs THC female	-11.78	-36.72	10.87					CON female vs THC female	-0.18	-6.34	5.41			THC vs CBD	0.9732	ns	–0.13	–0.45	0.18
	CON female vs BAL female	-16.28	-39.77	8.04					CON female vs BAL female	-3.23	-9.03	2.77			BAL vs CBD	0.3389	ns	–0.33	–0.64	–0.02
	CON female vs CBD female	-0.75	-23.93	22.34					CON female vs CBD female	0.4	-5.32	6.1			Select Effect Sizes	Cohen's D	lower 95% CI	Upper 95% CI
															CON female vs CON male	-0.05	-0.55	0.45
D)	Nucleus Volume : Linear mixed-effects model														CON male vs THC male	0.42	-0.09	0.92
	Source of Variation	χ2(df)	p-value	Significance											CON male vs BAL male	0.77	0.26	1.27
	Interaction	χ2(3)=2.1083	0.5502	ns											CON male vs CBD male	0.29	-0.21	0.79
	Treatment	χ2(3)=14.087	0.0028	**											CON female vs THC female	0.24	-0.26	0.74
	Sex	χ2(1)=2.9714	0.0848	ns											CON female vs BAL female	0.29	-0.21	0.79
	Multiple Comparisons	p-value (Šidák)	Significance	∆	lower 95% CI	Upper 95% CI									CON female vs CBD female	0.1	-0.4	0.6
	CON vs THC	0.9585	ns	-5.85	-25.9253	14.594
	CON vs BAL	0.0057	**	-41.41	-62.4627	-20.029								I)	Branching Weighted Index : Linear mixed-effects model
	CON vs CBD	0.3195	ns	-20.3	-40.5257	1.4572									Source of Variation	χ2(df)	p-value	Significance
	THC vs BAL	0.0212	*	-35.57	-55.9091	-14.2498									Interaction	χ2(3)=5.7068	0.1268	ns
	THC vs CBD	0.6082	ns	-14.45	-35.4412	6.57223									Treatment	χ2(3)=13.211	0.0042	**
	BAL vs CBD	0.2863	ns	21.12	-0.358416	41.2989									Sex	χ2(1)=0.1007	0.7511	ns
	Select Effect Sizes	∆	lower 95% CI	Upper 95% CI											Multiple Comparisons	p-value (Šidák)	Significance	d	lower 95% CI	Upper 95% CI
	CON female vs CON male	-12.21	-30.58	7.8											CON vs THC	0.9916	ns	0.1	–0.2	0.39
	CON male vs THC male	-0.78	-20.92	17.83											CON vs BAL	0.5634	ns	0.27	–0.05	0.57
	CON male vs BAL male	-50.86	-70.18	-31.73											CON vs CBD	0.2611	ns	–0.35	–0.64	–0.04
	CON male vs CBD male	-18.29	-37.59	-0.3											THC vs BAL	0.9243	ns	0.16	–0.12	0.47
	CON female vs THC female	-10.92	-31.77	8.02											THC vs CBD	0.0702	ns	–0.45	–0.75	–0.14
	CON female vs BAL female	-31.97	-51.61	-11.62											BAL vs CBD	0.0057	**	–0.61	–0.92	–0.31
	CON female vs CBD female	-22.31	-41.69	-3											Select Effect Sizes	Cohen's D	lower 95% CI	Upper 95% CI
															CON female vs CON male	0.08	-0.4	0.56
															CON male vs THC male	0.14	-0.34	0.62
															CON male vs BAL male	0.29	-0.19	0.77
															CON male vs CBD male	-0.65	-1.13	-0.17
															CON female vs THC female	0.07	-0.41	0.55
															CON female vs BAL female	0.26	-0.22	0.74
															CON female vs CBD female	-0.07	-0.56	0.41

### Sheet: Figure 5
Statistics for Figure 5: Acute inhalation of vapor from the balanced cannabis cultivar alters mitochondria in OPCs at an ultrastructural level
	Nucleus Analysis—OPC									Mitochondria Analysis
B)	Chromatin Coverage Fraction: Generalized linear mixed-effects model (beta family)									Comparison	χ2(df)	p-value	Significance	∆	lower 95% CI	Upper 95% CI
	Comparison	χ2(df)	p-value	Significance	∆	lower 95% CI	Upper 95% CI			CON male vs BAL male	χ2(1)=11.198	0.0008	***	0.165	0.108	0.233
	CON male vs BAL male	χ2(1)=1.8786	0.1705	ns	-0.035	-0.079	0.011
									F)	Area Fraction: Generalized linear mixed-effects model (beta family)
C)	Nuclear Pore Width: Linear mixed-effects model									Comparison	χ2(df)	p-value	Significance	∆	lower 95% CI	Upper 95% CI
	Comparison	χ2(df)	p-value	Significance	∆	lower 95% CI	Upper 95% CI			CON male vs BAL male	χ2(1)=5e-04	0.9813	ns	-0.0002	-0.017	0.016
	CON male vs BAL male	χ2(1)=1.4341	0.2311	ns	-2.888	-6.4	0.365
									G)	Mitochondria Area: Linear mixed-effects model
D)	Chromatin Coverage per Shell: Mixed-effects model (REML)									Comparison	χ2(df)	p-value	Significance	∆	lower 95% CI	Upper 95% CI
	Source of Variation	F (DFn, DFd)	p-value	Significance						CON male vs BAL male	χ2(1)=5.267	0.0217	*	-0.073	-0.121	-0.022
	Interaction	F (5, 53) = 1.868	0.1156	ns
	Shell	F (5, 310) = 39.21	<0.0001	****					H)	Feret: Linear mixed-effects model
	Treatment	F (1, 62) = 0.4324	0.4324	ns						Comparison	χ2(df)	p-value	Significance	∆	lower 95% CI	Upper 95% CI
	post-hoc custom contrast	p-value (Šidák)	Significance	∆	lower 95% CI	Upper 95% CI				CON male vs BAL male	χ2(1)=3.8125	0.0509	*	-0.102	-0.191	-0.009
	Shell 0:CON vs. Shell 0:BAL	0.0548	ns	-0.0741	-0.149	0.0009
	Shell 1:CON vs. Shell 1:BAL	0.9997	ns	-0.009255	-0.084	0.066			I)	AR: Linear mixed-effects model
	Shell 2:CON vs. Shell 2:BAL	0.9404	ns	-0.02512	-0.101	0.05				Comparison	χ2(df)	p-value	Significance	∆	lower 95% CI	Upper 95% CI
	Shell 3:CON vs. Shell 3:BAL	>0.9999	ns	-0.002222	-0.087	0.082				CON male vs BAL male	χ2(1)=1.1037	0.2934	ns	0.129	-0.091	0.356
	Shell 4:CON vs. Shell 4:BAL	0.4188	ns	-0.0847	-0.216	0.046
	Shell 5:CON vs. Shell 5:BAL	0.9312	ns	0.09059	-0.173	0.354
	Shell 6:CON vs. Shell 6:BAL	NA	NA	NA	NA	NA
Di)	AUC: Linear mixed-effects model
	Comparison	χ2(df)	p-value	Significance	∆	lower 95% CI	Upper 95% CI
	CON male vs BAL male	χ2(1)=2.1294	0.1445	ns	-0.095	-0.203	0.013

### Sheet: Suppl 4
Statistics for Supplementary Figure 4: Measures related to the morphology of OPCs
	Convex Hull								Soma								Branching
Ai)								Bi)	Nucleus:Soma Volume Ratio : Generalized linear mixed-effects model (beta family)							Ci)	# Sholl Intersections 10 µm : Linear mixed-effects model
	Sphericity : Generalized linear mixed-effects model (beta family)								Source of Variation	χ2(df)	p-value	Significance					Source of Variation	χ2(df)	p-value	Significance
	Source of Variation	χ2(df)	p-value	Significance					Interaction	χ2(3)=0.7035	0.8724	ns					Interaction	χ2(3)=1.4131	0.7025	ns
	Interaction	χ2(3)=1.3868	0.7086	ns					Treatment	χ2(3)=2.6141	0.455	ns					Treatment	χ2(3)=4.7174	0.1937	ns
	Treatment	χ2(3)=9.8257	0.0201	*					Sex	χ2(1)=0.5563	0.4558	ns					Sex	χ2(1)=3.5893	0.0582	ns
	Sex	χ2(1)=6.5045	0.0108	*					Select Effect Sizes	∆	lower 95% CI	Upper 95% CI					Select Effect Sizes	∆	lower 95% CI	Upper 95% CI
	Multiple Comparisons	p-value (Šidák)	Significance	∆	lower 95% CI	Upper 95% CI			CON female vs CON male	-0.036	-0.084	0.012					CON female vs CON male	-1.25	-3.17	0.84
	CON vs THC	1	ns	0.0012	-0.0083	0.011			CON male vs THC male	0.015	-0.038	0.066					CON male vs THC male	-0.3	-2.4	1.64
	CON vs BAL	0.991	ns	-0.003	-0.013	0.007			CON male vs BAL male	-0.013	-0.06	0.035					CON male vs BAL male	-0.37	-2.38	1.63
	CON vs CBD	0.0563	ns	-0.013	0.023	-0.0028			CON male vs CBD male	-0.005	-0.052	0.043					CON male vs CBD male	0.72	-1.3	2.59
	THC vs BAL	0.9512	ns	-0.004	-0.014	0.0056			CON female vs THC female	0.0002	-0.043	0.049					CON female vs THC female	0.15	-2.03	2.13
	THC vs CBD	0.0275	*	-0.014	-0.023	-0.0035			CON female vs BAL female	-0.045	-0.1	0.005					CON female vs BAL female	-1.62	-3.67	0.51
	BAL vs CBD	0.2531	ns	-0.01	-0.019	-0.00021			CON female vs CBD female	-0.046	-0.087	-0.0006					CON female vs CBD female	0.5	-1.52	2.52
	Select Effect Sizes	∆	lower 95% CI	Upper 95% CI
	CON female vs CON male	-0.013	-0.027	0.00222				Bii)	Sphericity : Generalized linear mixed-effects model (beta family)							Cii)	# Sholl Intersections 20 µm : Linear mixed-effects model
	CON male vs THC male	0.003	-0.011	0.0167					Source of Variation	χ2(df)	p-value	Significance					Source of Variation	χ2(df)	p-value	Significance
	CON male vs BAL male	0.002	-0.011	0.0156					Interaction	χ2(3)=5.0388	0.169	ns					Interaction	χ2(3)=4.8183	0.1856	ns
	CON male vs CBD male	-0.012	-0.024	3.11e-05					Treatment	χ2(3)=5.5055	0.1383	ns					Treatment	χ2(3)=2.4965	0.4759	ns
	CON female vs THC female	-0.001	-0.015	0.0132					Sex	χ2(1)=1.0804	0.2986	ns					Sex	χ2(1)=0.013	0.9092	ns
	CON female vs BAL female	-0.008	-0.022	0.00634					Select Effect Sizes	∆	lower 95% CI	Upper 95% CI					Select Effect Sizes	∆	lower 95% CI	Upper 95% CI
	CON female vs CBD female	-0.013	-0.028	0.00215					CON female vs CON male	0.009	-0.011	0.03					CON female vs CON male	-1	-3.8	2.05
									CON male vs THC male	-0.022	-0.042	-0.004					CON male vs THC male	0.28	-2.79	3.12
Aii)	Surface Area : Linear mixed-effects model								CON male vs BAL male	-0.038	-0.057	-0.018					CON male vs BAL male	-1.47	-4.41	1.45
	Source of Variation	χ2(df)	p-value	Significance					CON male vs CBD male	-0.018	-0.057	-0.018					CON male vs CBD male	3.72	0.77	6.46
	Interaction	χ2(3)=3.4528	0.3269	ns					CON female vs THC female	-0.005	-0.028	0.021					CON female vs THC female	-0.1	-3.28	2.79
	Treatment	χ2(3)=3.8001	0.2839	ns					CON female vs BAL female	-0.002	-0.027	0.021					CON female vs BAL female	-0.15	-3.15	2.95
	Sex	χ2(1)=0.03	0.8625	ns					CON female vs CBD female	-0.008	-0.029	0.015					CON female vs CBD female	-0.75	-3.71	2.2
	Select Effect Sizes	∆	lower 95% CI	Upper 95% CI
	CON female vs CON male	79.28	-440.36	645.62				Biii)	Oblate ellipticity : Generalized linear mixed-effects model (beta family)							Ciii)	# Sholl Intersections 30 µm : Linear mixed-effects model
	CON male vs THC male	-393.65	-963.44	132.72					Source of Variation	χ2(df)	p-value	Significance					Source of Variation	χ2(df)	p-value	Significance
	CON male vs BAL male	-499.83	-1046.48	41.47					Interaction	χ2(3)=1.278	0.7344	ns					Interaction	χ2(3)=2.9102	0.4057	ns
	CON male vs CBD male	398.77	-147.33	907.6					Treatment	χ2(3)=9.665	0.0216	*					Treatment	χ2(3)=6.2818	0.0987	ns
	CON female vs THC female	-86.75	-676.65	449.13					Sex	χ2(1)=0	0.9987	ns					Sex	χ2(1)=0.7312	0.3925	ns
	CON female vs BAL female	-131.83	-687.58	457.66					Multiple Comparisons	p-value (Šidák)	Significance	∆	lower 95% CI	Upper 95% CI			Select Effect Sizes	∆	lower 95% CI	Upper 95% CI
	CON female vs CBD female	-88.68	-637.04	457.66					CON vs THC	0.1028	ns	-0.038	-0.068	-0.0064			CON female vs CON male	0.52	-1.77	3.01
									CON vs BAL	1	ns	-0.002	-0.033	0.03			CON male vs THC male	-1.22	-3.72	1.1
Aiii)	Volume : Linear mixed-effects model								CON vs CBD	0.9965	ns	0.008	-0.022	0.038			CON male vs BAL male	-1.95	-4.35	0.43
	Source of Variation	χ2(df)	p-value	Significance					THC vs BAL	0.1398	ns	0.036	0.005	0.067			CON male vs CBD male	2.87	0.47	5.1
	Interaction	χ2(3)=2.7617	0.4298	ns					THC vs CBD	0.024	*	0.046	0.012	0.077			CON female vs THC female	-0.03	-2.63	2.32
	Treatment	χ2(3)=2.7716	0.4282	ns					BAL vs CBD	0.9889	ns	0.01	-0.021	0.04			CON female vs BAL female	-1.42	-3.86	1.11
	Sex	χ2(1)=0.0835	0.7726	ns					Select Effect Sizes	∆	lower 95% CI	Upper 95% CI					CON female vs CBD female	0.18	-2.23	2.59
	Select Effect Sizes	∆	lower 95% CI	Upper 95% CI					CON female vs CON male	0.009	-0.036	0.049
	CON female vs CON male	-541.67	-5094.34	4420.09					CON male vs THC male	-0.053	-0.093	-0.013				Civ)	# Sholl Intersections 40 µm : Linear mixed-effects model
	CON male vs THC male	-2853.33	-7845.33	1758.22					CON male vs BAL male	-0.004	-0.043	0.034					Source of Variation	χ2(df)	p-value	Significance
	CON male vs BAL male	-4035	-8824.27	707.45					CON male vs CBD male	0.008	-0.042	0.054					Interaction	χ2(3)=1.0904	0.7794	ns
	CON male vs CBD male	2565	-2219.45	7022.99					CON female vs THC female	-0.022	-0.069	0.023					Treatment	χ2(3)=5.5098	0.1381	ns
	CON female vs THC female	-880	-6048.22	3814.9					CON female vs BAL female	0.0003	-0.04	0.043					Sex	χ2(1)=2.4288	0.1191	ns
	CON female vs BAL female	-1931.07	-6800.05	3111.13					CON female vs CBD female	0.008	-0.035	0.051					Select Effect Sizes	∆	lower 95% CI	Upper 95% CI
	CON female vs CBD female	-18.15	-6619.18	2971.55													CON female vs CON male	0.47	-0.39	1.4
								Biii)	Prolate ellipticity : Generalized linear mixed-effects model (beta family)								CON male vs THC male	-0.17	-1.11	0.7
Avi)	Oblate ellipticity : Generalized linear mixed-effects model (beta family)								Source of Variation	χ2(df)	p-value	Significance					CON male vs BAL male	-0.32	-1.22	0.58
	Source of Variation	χ2(df)	p-value	Significance					Interaction	χ2(3)=3.8633	0.2766	ns					CON male vs CBD male	0.68	-0.22	1.52
	Interaction	χ2(3)=3.8986	0.2726	ns					Treatment	χ2(3)=6.464	0.0911	ns					CON female vs THC female	0.22	-0.76	1.1
	Treatment	χ2(3)=3.0681	0.3812	ns					Sex	χ2(1)=0.0116	0.9142	ns					CON female vs BAL female	-0.05	-0.97	0.9
	Sex	χ2(1)=0.3029	0.5821	ns					Select Effect Sizes	∆	lower 95% CI	Upper 95% CI					CON female vs CBD female	0.43	-0.47	1.34
	Select Effect Sizes	∆	lower 95% CI	Upper 95% CI					CON female vs CON male	-0.011	-0.064	0.045
	CON female vs CON male	0.023	-0.024	0.068					CON male vs THC male	0.057	0.005	0.105				Cv)	# Sholl Intersections 50 µm : Linear mixed-effects model
	CON male vs THC male	-0.02	-0.062	0.024					CON male vs BAL male	-0.015	-0.066	0.035					Source of Variation	χ2(df)	p-value	Significance
	CON male vs BAL male	-0.038	-0.086	0.007					CON male vs CBD male	0.01	-0.05	0.07					Interaction	χ2(3)=1.9452	0.5839	ns
	CON male vs CBD male	0.002	-0.043	0.043					CON female vs THC female	0.018	-0.037	0.077					Treatment	χ2(3)=4.1684	0.2438	ns
	CON female vs THC female	0.042	-0.009	0.093					CON female vs BAL female	0.011	-0.044	0.066					Sex	χ2(1)=3.9365	0.0473	*
	CON female vs BAL female	0.003	-0.045	0.047					CON female vs CBD female	-0.026	-0.084	0.035					Select Effect Sizes	∆	lower 95% CI	Upper 95% CI
	CON female vs CBD female	0.016	-0.025	0.056													CON female vs CON male	0.0333	-0.07	0.14
																	CON male vs THC male	-0.0167	-0.13	0.08
Avi)	Prolate ellipticity : Generalized linear mixed-effects model (beta family)																CON male vs BAL male	-0.05	-0.15	0.05
	Source of Variation	χ2(df)	p-value	Significance													CON male vs CBD male	0.0167	-0.09	0.11
	Interaction	χ2(3)=6.9033	0.075	ns													CON female vs THC female	-0.1	-0.21	0.003
	Treatment	χ2(3)=2.4703	0.4807	ns													CON female vs BAL female	-0.0333	-0.14	0.08
	Sex	χ2(1)=0.0075	0.9309	ns													CON female vs CBD female	5.55e-17	-0.11	0.11
	Select Effect Sizes	∆	lower 95% CI	Upper 95% CI
	CON female vs CON male	-0.032	-0.075	0.01												Cvi)	Total # of Terminal Points : Linear mixed-effects model
	CON male vs THC male	0.025	-0.014	0.065													Source of Variation	χ2(df)	p-value	Significance
	CON male vs BAL male	0.031	-0.012	0.076													Interaction	χ2(3)=4.7305	0.1926	ns
	CON male vs CBD male	-0.005	-0.045	0.039													Treatment	χ2(3)=7.0213	0.0712	ns
	CON female vs THC female	-0.048	-0.097	-0.002													Sex	χ2(1)=0.3936	0.5304	ns
	CON female vs BAL female	-0.009	-0.047	-0.03													Select Effect Sizes	∆	lower 95% CI	Upper 95% CI
	CON female vs CBD female	-0.016	-0.051	0.021													CON female vs CON male	-1.85	-18.05	15.81
																	CON male vs THC male	-19.87	-37.63	-3.46
Aiv)	Convex Hull Weighted Index : Linear mixed-effects model																CON male vs BAL male	-21.03	-38.08	-4.16
	Source of Variation	χ2(df)	p-value	Significance													CON male vs CBD male	16.48	-0.54	32.35
	Interaction	χ2(3)=5.7153	0.1263	ns													CON female vs THC female	-1.99	-20.27	14.82
	Treatment	χ2(3)=3.2034	0.3613	ns													CON female vs BAL female	-11.37	-28.69	6.58
	Sex	χ2(1)=0.0497	0.8236	ns													CON female vs CBD female	-2.18	-19.28	14.85
	Select Effect Sizes	Cohen's D	lower 95% CI	Upper 95% CI
	CON female vs CON male	-0.27	-0.73	0.2												Cvii)	Filament Tortuosity : Linear mixed-effects model
	CON male vs THC male	0.27	-0.19	0.73													Source of Variation	χ2(df)	p-value	Significance
	CON male vs BAL male	0.35	-0.11	0.82													Interaction	χ2(3)=3.9916	0.2624	ns
	CON male vs CBD male	-0.14	-0.6	0.32													Treatment	χ2(3)=4.9227	0.1775	ns
	CON female vs THC female	-0.31	-0.77	0.15													Sex	χ2(1)=4.4281	0.0354	*
	CON female vs BAL female	-0.05	-0.51	0.42													Select Effect Sizes	∆	lower 95% CI	Upper 95% CI
	CON female vs CBD female	-0.13	-0.59	0.33													CON female vs CON male	0.096	-0.135	0.347
																	CON male vs THC male	-0.037	-0.29	0.2
																	CON male vs BAL male	-0.418	-0.661	-0.178
																	CON male vs CBD male	-0.392	-0.634	-0.166
																	CON female vs THC female	0.276	0.014	0.513
																	CON female vs BAL female	0.104	-0.143	0.36
																	CON female vs CBD female	0.056	-0.188	0.298
																Cviii)	Total Filament Length : Linear mixed-effects model
																	Source of Variation	χ2(df)	p-value	Significance
																	Interaction	χ2(3)=4.6577	0.1987	ns
																	Treatment	χ2(3)=6.69	0.0825	ns
																	Sex	χ2(1)=0.1035	0.7477	ns
																	Select Effect Sizes	∆	lower 95% CI	Upper 95% CI
																	CON female vs CON male	-42.78	-132.24	54.71
																	CON male vs THC male	-30.15	-128.24	60.47
																	CON male vs BAL male	-55.48	-149.59	37.7
																	CON male vs CBD male	139.9	45.89	227.5
																	CON female vs THC female	-15.03	-116.59	77.22
																	CON female vs BAL female	-52.15	-147.82	46.93
																	CON female vs CBD female	-8.22	-102.62	85.84
																Cix)	Total # of Primary Branches : Linear mixed-effects model
																	Source of Variation	χ2(df)	p-value	Significance
																	Interaction	χ2(3)=1.5601	0.6685	ns
																	Treatment	χ2(3)=6.1479	0.1046	ns
																	Sex	χ2(1)=0.9182	0.3379	ns
																	Select Effect Sizes	∆	lower 95% CI	Upper 95% CI
																	CON female vs CON male	-0.12	-1.1	0.95
																	CON male vs THC male	0.65	-0.42	1.64
																	CON male vs BAL male	-0.57	-1.6	0.45
																	CON male vs CBD male	0.83	-0.2	1.79
																	CON female vs THC female	0.43	-0.68	1.44
																	CON female vs BAL female	0.28	-0.77	1.37
																	CON female vs CBD female	0.98	-0.05	2.01

### Sheet: Suppl 5
Statistics for Supplementary Figure 5: Measures related to the ultrastructural analysis of OPCs
	Mitochondria Analysis — OPC																		Autophagosome Analysis — OPC
A)	Circularity: Generalized linear mixed-effects model (beta family)								C)	Lacunarity: Linear mixed-effects model								F)	% Cells Positive for an Autophagosome: Unpaired T-test
	Comparison	χ2(df)	p-value	Significance	∆	lower 95% CI	Upper 95% CI			Comparison	χ2(df)	p-value	Significance	∆	lower 95% CI	Upper 95% CI			Comparison	F (DFn, DFd)	p-value	Significance	∆	lower 95% CI	Upper 95% CI
	CON male vs BAL male	χ2(1)=1.2372	0.266	ns	-0.02	-0.054	0.012			CON male vs BAL male	χ2(1)=1.6135	0.204	ns	2.755	-1.113	6.815			CON male vs BAL male	F (3, 3) = 2.597	0.425	ns	5.027	-9.349	19.4
B)	Round: Generalized linear mixed-effects model (beta family)								D)	Lacunarity Slope: Linear mixed-effects model
	Comparison	χ2(df)	p-value	Significance	∆	lower 95% CI	Upper 95% CI			Comparison	χ2(df)	p-value	Significance	∆	lower 95% CI	Upper 95% CI
	CON male vs BAL male	χ2(1)=1.188	0.2757	ns	-0.024	-0.066	0.017			CON male vs BAL male	χ2(1)=0.0813	0.7755	ns	0.006	-0.026	0.042
									E)	Fractal Dimension: Linear mixed-effects model
										Comparison	χ2(df)	p-value	Significance	∆	lower 95% CI	Upper 95% CI
										CON male vs BAL male	χ2(1)=2.1343	0.144	ns	-0.035	-0.076	0.009

### Sheet: Suppl 6
Statistics for Supplementary Figure 6: Acute inhalation of vapor from different cannabis cultivars does not alter mature oligodendrocyte ultrastructural characteristics
	Nucleus Analysis—Mature Oligodendrocytes						Mitochondria Analysis — Mature Oligodendrocytes
C)	Lacunarity: Linear mixed-effects model					I)	Density: Linear mixed-effects model
	Source of Variation	χ2(df)	p-value	Significance			Source of Variation	χ2(df)	p-value	Significance
	Interaction	χ2(3)=3.887	0.2739	ns			Interaction	χ2(3)=3.4876	0.3224	ns
	Treatment	χ2(3)=1.8186	0.6109	ns			Treatment	χ2(3)=2.7536	0.4312	ns
	Sex	χ2(1)=3.1412	0.07634	ns			Sex	χ2(1)=0.0408	0.84	ns
	Select Effect Sizes	∆	lower 95% CI	Upper 95% CI			Select Effect Sizes	∆	lower 95% CI	Upper 95% CI
	CON female vs CON male	-0.002	-0.218	0.221			CON female vs CON male	-0.083	-0.173	-0.01
	CON male vs THC male	0.01	-0.223	0.221			CON male vs THC male	-0.017	-0.103	0.066
	CON male vs BAL male	0.098	-0.138	0.317			CON male vs BAL male	0.02	-0.058	0.099
	CON male vs CBD male	0.09	-0.13	0.29			CON male vs CBD male	-0.029	-0.114	0.05
	CON female vs THC female	-0.015	-0.245	0.194			CON female vs THC female	-0.123	-0.21	-0.046
	CON female vs BAL female	-0.2	-0.43	0.022			CON female vs BAL female	-0.132	-0.221	-0.054
	CON female vs CBD female	-0.511	-0.696	-0.27			CON female vs CBD female	-0.08	-0.165	-0.01
D)	Lacunarity Slope: Linear mixed-effects model					J)	Mitochondria Area Fraction: Generalized linear mixed-effects model (beta family)
	Source of Variation	χ2(df)	p-value	Significance			Source of Variation	χ2(df)	p-value	Significance
	Interaction	χ2(3)=2.5287	0.4701	ns			Interaction	χ2(3)=2.0412	0.5639	ns
	Treatment	χ2(3)=5.9512	0.114	ns			Treatment	χ2(3)=1.6431	0.6497	ns
	Sex	χ2(1)=0.3544	0.5516	ns			Sex	χ2(1)=0.016	0.8994	ns
	Select Effect Sizes	∆	lower 95% CI	Upper 95% CI			Select Effect Sizes	∆	lower 95% CI	Upper 95% CI
	CON female vs CON male	-0.006	-0.017	0.006			CON female vs CON male	-0.005	-0.02	0.01
	CON male vs THC male	-0.001	-0.013	0.01			CON male vs THC male	-0.005	-0.018	0.007
	CON male vs BAL male	0.004	-0.008	0.016			CON male vs BAL male	-0.001	-0.014	0.011
	CON male vs CBD male	0.003	-0.008	0.013			CON male vs CBD male	0.002	-0.011	0.015
	CON female vs THC female	-0.013	-0.025	-0.002			CON female vs THC female	-0.009	-0.025	0.006
	CON female vs BAL female	-0.0005	-0.012	0.011			CON female vs BAL female	-0.0007	-0.015	0.015
	CON female vs CBD female	0.001	-0.01	0.013			CON female vs CBD female	-0.013	-0.027	0.003
E)	Fractal Dimension: Linear mixed-effects model					K)	Circularity: Generalized linear mixed-effects model (beta family)
	Source of Variation	χ2(df)	p-value	Significance			Source of Variation	χ2(df)	p-value	Significance
	Interaction	χ2(3)=3.7301	0.2921	ns			Interaction	χ2(3)=6.0336	0.11	ns
	Treatment	χ2(3)=2.5442	0.4674	ns			Treatment	χ2(3)=6.936	0.0739	ns
	Sex	χ2(1)=1.4841	0.2231	ns			Sex	χ2(1)=0.0875	0.7673	ns
	Select Effect Sizes	∆	lower 95% CI	Upper 95% CI			Select Effect Sizes	∆	lower 95% CI	Upper 95% CI
	CON female vs CON male	0.004	-0.011	0.019			CON female vs CON male	0.01	-0.004	0.023
	CON male vs THC male	0.005	-0.011	0.02			CON male vs THC male	-0.016	-0.028	-0.001
	CON male vs BAL male	0.002	-0.013	0.018			CON male vs BAL male	-0.034	-0.045	-0.021
	CON male vs CBD male	-0.0007	-0.014	0.015			CON male vs CBD male	-0.019	-0.031	-0.005
	CON female vs THC female	0.005	-0.01	0.02			CON female vs THC female	-0.011	-0.024	0.0002
	CON female vs BAL female	0.02	0.005	0.036			CON female vs BAL female	-0.003	-0.016	0.009
	CON female vs CBD female	0.026	0.009	0.039			CON female vs CBD female	-0.021	-0.032	-0.008
F)	Chromatin Coverage Fraction: Generalized linear mixed-effects model (beta family)					L)	Round: Generalized linear mixed-effects model (beta family)
	Source of Variation	χ2(df)	p-value	Significance			Source of Variation	χ2(df)	p-value	Significance
	Interaction	χ2(3)=2.9238	0.4035	ns			Interaction	χ2(3)=2.8097	0.4219	ns
	Treatment	χ2(3)=1.3639	0.714	ns			Treatment	χ2(3)=2.7251	0.436	ns
	Sex	χ2(1)=4.4425	0.03506	*			Sex	χ2(1)=0.0118	0.9135	ns
	Select Effect Sizes	∆	lower 95% CI	Upper 95% CI			Select Effect Sizes	∆	lower 95% CI	Upper 95% CI
	CON female vs CON male	-0.005	-0.031	0.02			CON female vs CON male	-0.0009	-0.025	0.019
	CON male vs THC male	-0.007	-0.043	0.025			CON male vs THC male	-0.006	-0.026	0.018
	CON male vs BAL male	-0.0063	-0.034	0.018			CON male vs BAL male	-0.019	-0.039	0.002
	CON male vs CBD male	-0.011	-0.038	0.015			CON male vs CBD male	-0.001	-0.022	-0.02
	CON female vs THC female	-0.003	-0.026	0.019			CON female vs THC female	-0.002	-0.024	0.016
	CON female vs BAL female	0.018	-0.007	0.043			CON female vs BAL female	-0.009	-0.032	0.011
	CON female vs CBD female	0.033	0.009	0.056			CON female vs CBD female	-0.02	-0.04	0.001
G)	Nuclear Pore Width: Linear mixed-effect model					M)	AR: Linear mixed-effects model
	Source of Variation	χ2(df)	p-value	Significance			Source of Variation	χ2(df)	p-value	Significance
	Interaction	χ2(3)=2.9648	0.3971	ns			Interaction	χ2(3)=2.494	0.4764	ns
	Treatment	χ2(3)=3.609	0.3069	ns			Treatment	χ2(3)=2.1771	0.5365	ns
	Sex	χ2(1)=2.5603	0.1096	ns			Sex	χ2(1)=0.0486	0.8255	ns
	Select Effect Sizes	∆	lower 95% CI	Upper 95% CI			Select Effect Sizes	∆	lower 95% CI	Upper 95% CI
	CON female vs CON male	-1.8	-5.23	2.07			CON female vs CON male	0.028	-0.048	0.103
	CON male vs THC male	1.09	-2.73	4.39			CON male vs THC male	-0.019	-0.107	0.062
	CON male vs BAL male	-4.3	-8.09	-0.82			CON male vs BAL male	-0.043	-0.12	0.0292
	CON male vs CBD male	-0.04	-3.66	3.26			CON male vs CBD male	-0.061	-0.138	0.011
	CON female vs THC female	-0.009	-3.29	3.33			CON female vs THC female	0.057	-0.014	0.134
	CON female vs BAL female	-0.72	-4.1	2.98			CON female vs BAL female	-0.017	-0.106	0.067
	CON female vs CBD female	-1.59	-4.68	1.69			CON female vs CBD female	0.011	-0.069	0.097
H)	Area Under the Curve (Chromatin Shells): Linear mixed-effect model					NA	Feret: Linear mixed-effects model (graph not shown)
	Source of Variation	χ2(df)	p-value	Significance			Source of Variation	χ2(df)	p-value	Significance
	Interaction	χ2(3)=1.5534	0.67	ns			Interaction	χ2(3)=2.9918	0.3929	ns
	Treatment	χ2(3)=0.6218	0.8914	ns			Treatment	χ2(3)=3.208	0.3607	ns
	Sex	χ2(1)=0.0377	0.846	ns			Sex	χ2(1)=0.0536	0.817	ns
	Select Effect Sizes	∆	lower 95% CI	Upper 95% CI			Select Effect Sizes	∆	lower 95% CI	Upper 95% CI
	CON female vs CON male	0.102	-0.036	0.246			CON female vs CON male	0.032	-0.001	0.065
	CON male vs THC male	0.019	-0.125	0.163			CON male vs THC male	0.008	-0.029	0.043
	CON male vs BAL male	-0.031	-0.173	0.117			CON male vs BAL male	0.022	-0.015	0.051
	CON male vs CBD male	-0.018	-0.143	0.123			CON male vs CBD male	0.007	-0.029	0.036
	CON female vs THC female	-0.068	-0.068	0.213			CON female vs THC female	0.037	0.006	0.071
	CON female vs BAL female	0.139	-0.005	0.285			CON female vs BAL female	0.031	-0.008	0.067
	CON female vs CBD female	0.119	-0.033	0.258			CON female vs CBD female	0.076	0.04	0.113
						N)	Mitochondria Area: Linear mixed-effects model
							Source of Variation	χ2(df)	p-value	Significance
							Interaction	χ2(3)=6.6803	0.0828	ns
							Treatment	χ2(3)=2.1123	0.5494	ns
							Sex	χ2(1)=0.0339	0.8539	ns
							Select Effect Sizes	∆	lower 95% CI	Upper 95% CI
							CON female vs CON male	0.013	0.001	0.027
							CON male vs THC male	0.008	-0.008	0.021
							CON male vs BAL male	0.019	0.003	0.029
							CON male vs CBD male	0.013	-0.001	0.024
							CON female vs THC female	0.013	-0.0003	0.025
							CON female vs BAL female	0.021	0.005	0.034
							CON female vs CBD female	0.041	0.026	0.054

### Sheet: Suppl 7
Statistics for Figure 7: Heterochromatin coverage and distribution, as well as mitochondria shape significantly differ between OPCs and mature oligodendrocytes in control males at an ultrastructural level
	OPC vs Mature Oligodendrocyte (Control Animals Only) — Nucleus Analysis									OPC vs Mature Oligodendrocyte (Control Animals Only) — Mitochondria Analysis
A)	Chromatin Coverage Fraction: Generalized linear mixed-effects model (beta family)								G)	Mitochondria Density: Linear mixed-effects model
	Comparison	χ2(df)	p-value	Significance	∆	lower 95% CI	Upper 95% CI			Comparison	χ2(df)	p-value	Significance	∆	lower 95% CI	Upper 95% CI
	OPC CON vs OL CON	χ2(1)=21.222	4.09e-06	****	-0.172	-0.213	-0.133			OPC CON vs OL CON	χ2(1)=3.887	0.0487	*	-0.135	-0.201	-0.067
B)	Chromatin Coverage per Shell: Mixed-effects model (REML)								H)	Area Fraction: Generalized linear mixed-effects model (beta family)
	Source of Variation	F (DFn, DFd)	p-value	Significance						Comparison	χ2(df)	p-value	Significance	∆	lower 95% CI	Upper 95% CI
	Interaction	F (5, 37) = 3.875	0.0063	**						OPC CON vs OL CON	χ2(1)=5.2033	0.0225	*	-0.021	-0.034	-0.005
	Shell	F (5, 310) = 38.88	<0.0001	****
	Cell Type	F (1, 62) = 29.92	<0.0001	****					I)	Mitochondria Area: Linear mixed-effects model
	post-hoc custom contrast	p-value (Šidák)	Significance	∆	lower 95% CI	Upper 95% CI				Comparison	χ2(df)	p-value	Significance	∆	lower 95% CI	Upper 95% CI
	Shell 0:OPC vs. Shell 0:OL	<0.0001	****	-0.2266	-0.305	-0.148				OPC CON vs OL CON	χ2(1)=0.657	0.4176	ns	-0.009	-0.29	0.013
	Shell 1:OPC vs. Shell 1:OL	<0.0001	****	-0.1346	-0.213	-0.056
	Shell 2:OPC vs. Shell 2:OL	0.0018	**	-0.1096	-0.188	-0.031			J)	Feret: Linear mixed-effects model
	Shell 3:OPC vs. Shell 3:OL	0.0863	ns	-0.0806	-0.168	0.007				Comparison	χ2(df)	p-value	Significance	∆	lower 95% CI	Upper 95% CI
	Shell 4:OPC vs. Shell 4:OL	0.0042	**	-0.1727	-0.305	-0.04				OPC CON vs OL CON	χ2(1)=0.4034	0.5254	ns	0.022	-0.042	0.092
	Shell 5:OPC vs. Shell 5:OL	0.4883	ns	-0.1885	-0.499	0.121
									K)	Round: Generalized linear mixed-effects model (beta family)
Bi)	AUC: Linear mixed-effects model									Comparison	χ2(df)	p-value	Significance	∆	lower 95% CI	Upper 95% CI
	Comparison	χ2(df)	p-value	Significance	∆	lower 95% CI	Upper 95% CI			OPC CON vs OL CON	χ2(1)=6.8551	0.009	**	-0.038	-0.063	-0.007
	CON male vs BAL male	χ2(1)=14.659	0.0001	****	-0.531	-0.658	-0.415
									L)	AR: Linear mixed-effects model
C)	Nuclear Pore Width: Linear mixed-effects model									Comparison	χ2(df)	p-value	Significance	∆	lower 95% CI	Upper 95% CI
	Comparison	χ2(df)	p-value	Significance	∆	lower 95% CI	Upper 95% CI			OPC CON vs OL CON	χ2(1)=5.7245	0.0167	*	0.189	0.067	0.333
	OPC CON vs OL CON	χ2(1)=2.758	0.1	ns	6.45	2.746	10.121
									M)	Circularity: Generalized linear mixed-effects model (beta family)
D)	Lacunarity: Linear mixed-effects model									Comparison	χ2(df)	p-value	Significance	∆	lower 95% CI	Upper 95% CI
	Comparison	χ2(df)	p-value	Significance	∆	lower 95% CI	Upper 95% CI			OPC CON vs OL CON	χ2(1)=7.8731	0.005	**	-0.024	-0.041	-0.007
	OPC CON vs OL CON	χ2(1)=8.6651	0.003	**	6.21	2.448	9.737
E)	Lacunarity Slope: Linear mixed-effects model
	Comparison	χ2(df)	p-value	Significance	∆	lower 95% CI	Upper 95% CI
	OPC CON vs OL CON	χ2(1)=9.8236	0.002	**	-0.059	-0.089	-0.031
F)	Fractal Dimension: Linear mixed-effects model
	Comparison	χ2(df)	p-value	Significance	∆	lower 95% CI	Upper 95% CI
	OPC CON vs OL CON	χ2(1)=20.382	6.34e-06	****	-0.155	-0.195	-0.119
